# Disentangling sRNA-Seq data to study RNA communication between species

**DOI:** 10.1101/508937

**Authors:** JR Bermúdez-Barrientos, O Ramírez-Sánchez, FWN Chow, AH Buck, C Abreu-Goodger

## Abstract

Many organisms exchange small RNAs during their interactions, and these RNAs can target or bolster defense strategies in host-pathogen systems. Current sRNA-Seq technology can determine the small RNAs present in any symbiotic system, but there are very few bioinformatic tools available to interpret the results. We show that one of the biggest challenges comes from sequences that map equally well to the genomes of both interacting organisms. This arises due to the small size of the sRNA compared to large genomes, and because many of the produced sRNAs come from genomic regions that encode highly conserved miRNAs, rRNAs or tRNAs. Here we present strategies to disentangle sRNA-Seq data from samples of communicating organisms, developed using diverse plant and animal species that are known to exchange RNA with their parasites. We show that sequence assembly, both *de novo* and genome-guided, can be used for sRNA-Seq data, greatly reducing the ambiguity of mapping reads. Even confidently mapped sequences can be misleading, so we further demonstrate the use of differential expression strategies to determine the true parasitic sRNAs within host cells. Finally, we validate our methods on new experiments designed to probe the nature of the extracellular vesicle sRNAs from the parasitic nematode *H. bakeri* that get into mouse epithelial cells.
