## Supplementary Tables for "Disentangling sRNA-Seq data to study RNA communication between species"

### Sheet: S Tab 1
Supplementary Table 1. sRNA-Seq libraries of interacting organisms. The number of reads of raw sequencing files and after two filtering steps are shown. Two experiments (atbc and mmhp) include sequencing libraries at different times after infection.
Name	Species id	Library description	Time	Replicate id	GEO/SRA id	Raw reads	Adapter and Quality trimmed reads	Percent Trimmed/Raw	18-30 nt filter	Percent 18-30/trimmed	Perfect match*	Percent Mapped/18-30
A. thaliana - B. cinerea	atbc	A. thaliana rosetta leaves with B. cinerea 24 hpi	24 hours post infection	1	SRX252403	210498872	194381509	0.923433	162918956	0.83814	131129196	0.804874
		A. thaliana rosetta leaves with B. cinerea 48 hpi	48 hours post infection	1	SRX252404	210919590	191164611	0.906339	174058677	0.910517	151119426	0.86821
		A. thaliana rosetta leaves with B. cinerea 72 hpi	72 hours post infection	1	SRX252405	220471006	196529796	0.891409	173265936	0.881627	141399647	0.816085
A. thaliana – C. campestris	atcc	Segments of A. thaliana stems with C. ampestris primary haustoria, 10 days after haustorium formation, replicate 1	10 days after haustorium formation	1	SRX3214810	17110652	14905917	0.871148	7586329	0.508947	5393833	0.710994
		Segments of A. thaliana stems with C. ampestris primary haustoria, 10 days after haustorium formation, replicate 2	10 days after haustorium formation	2	SRX3214811	22508741	18322606	0.814022	9434034	0.514885	6200276	0.657224
C. campestris	cc	Segments of C. campestris stem apices, above the site of primary haustoria on A. thaliana hosts, 10 days after haustorium formation, replicate 1	10 days after haustorium formation	1	SRX3214808	16680231	15249096	0.914202	9230913	0.605342	5756175	0.623576
		Segments of C. campestris stem apices, above the site of primary haustoria on A. thaliana hosts, 10 days after haustorium formation, replicate 2	10 days after haustorium formation	2	SRX3214809	14266789	13390392	0.938571	8100688	0.604963	4772746	0.589178
A. thaliana	at	Host stem segments from A. thaliana ~4cm above point of C. campestris haustorial attachment, replicate 1	10 days after haustorium formation	1	SRX3214811	17640593	10868331	0.616098	3889766	0.357899	2604619	0.669608
		Host stem segments from A. thaliana ~4cm above point of C. campestris haustorial attachment, replicate 2	10 days after haustorium formation	2	SRX3214812	10561479	6267866	0.593465	2022519	0.322681	1364450	0.674629
M. musculus - H. bakeri	mmhp	MODE-K cells incubated for 4 hrs with H. bakeri vesicles replicate 1	4 hours	1	GSM3535462	7366045	6857332	0.930938	5265531	0.767869	3314578	0.629486
		MODE-K cells incubated for 4 hrs with H. bakeri vesicles replicate 2	4 hours	2	GSM3535463	13095395	10572925	0.807377	7433578	0.703077	4881853	0.65673
		MODE-K cells incubated for 4 hrs with H. bakeri vesicles replicate 3	4 hours	3	GSM3535464	7574880	5687046	0.750777	3768347	0.662619	2551866	0.677184
		MODE-K cells incubated for 24 hrs with H. bakeri vesicles replicate 1	24 hours	1	GSM3535468	6301172	5413006	0.859047	4112485	0.759741	3005067	0.730718
		MODE-K cells incubated for 24 hrs with H. bakeri vesicles replicate 2	24 hours	2	GSM3535469	6281589	5531885	0.880651	4211897	0.761385	3045118	0.72298
		MODE-K cells incubated for 24 hrs with H. bakeri vesicles replicate 3	24 hours	3	GSM3535470	9965295	6908429	0.693249	3710624	0.537115	2471463	0.666051
M. musculus	mm	MODE-K cells incubated for 4 hrs without H. bakeri vesicles replicate 1	4 hours	1	GSM3535459	10676789	9570326	0.896367	6334551	0.661895	4037150	0.637322
		MODE-K cells incubated for 4 hrs without H. bakeri vesicles replicate 2	4 hours	2	GSM3535460	8321494	7309206	0.878353	5486600	0.750642	3446874	0.628235
		MODE-K cells incubated for 4 hrs without H. bakeri vesicles replicate 3	4 hours	3	GSM3535461	9224999	8359077	0.906133	6168402	0.737929	4151468	0.673022
		MODE-K cells incubated for 24 hrs without H. bakeri vesicles replicate 2	24 hours	2	GSM3535466	11559503	10641295	0.920567	6021506	0.565862	4326384	0.718489
		MODE-K cells incubated for 24 hrs without H. bakeri vesicles replicate 3	24 hours	3	GSM3535467	10729055	9920912	0.924677	6020291	0.606828	4400101	0.730878
H. bakeri	hp	H. bakeri isolated vesicles replicate 1	-	1	GSM3272808	4532834	4512446	0.995502	4213833	0.933825	2605856	0.618405
		H. bakeri isolated vesicles replicate 2	-	2	GSM3272809	6531383	6499662	0.995143	6083331	0.935946	3879070	0.637656
M. unguiculatus - L. sigmodontis	muls	Serum from Meriones unguiculatus infected with Litomosoides sigmodontis replicate 1	-	1	GSM3091975	4655536	4230174	0.908633	2102138	0.496939	1118578	0.532114
		Serum from Meriones unguiculatus infected with Litomosoides sigmodontis replicate 2	-	2	GSM3091976	4880658	3732109	0.764673	1648913	0.441818	832482	0.504867
		Serum from Meriones unguiculatus infected with Litomosoides sigmodontis replicate 3	-	3	GSM3091977	5945559	5408179	0.909617	2614932	0.483514	1579956	0.604205
		Serum from Meriones unguiculatus infected with Litomosoides sigmodontis replicate 4	-	4	GSM3091978	6538304	5980620	0.914705	2872631	0.480323	1751050	0.609563
		Serum from Meriones unguiculatus infected with Litomosoides sigmodontis replicate 5	-	5	GSM3091979	6638180	5857548	0.882403	2851077	0.486736	1818293	0.637757
* Full-length 100% identity alignment to concatenated host-parasite genome

### Sheet: S Tab 2
Supplementary Table 2. Version and source of the genomes used in this work.
Genome	version	source	reference	Downloaded from URL
Heligmosomoides bakeri	nHp.2.0	WormBase ParaSite	Chow et al. 2018 doi: https://doi.org/10.1101/343772	ftp://ftp.ebi.ac.uk/pub/databases/wormbase/parasite/releases/WBPS12/species/heligmosomoides_polygyrus/PRJEB15396/heligmosomoides_polygyrus.PRJEB15396.WBPS12.genomic.fa.gz
Mus musculus	GRCm38	Ensembl		ftp://ftp.ensembl.org/pub/release-93/fasta/mus_musculus/dna/
Botrytis cinerea	B05.10	JGI	Staats M, van Kan JA. Genome update of Botrytis cinerea strains B05.10 and T4. Eukaryot Cell. 2012 Nov;11(11):1413-4. doi: 10.1128/EC.00164-12. Eukaryot Cell. 2012 Nov;11(11):1413-4. doi: 10.1128/EC.00164-12	https://genome.jgi.doe.gov/portal/Botci1/download/Botci1_AssemblyScaffolds.fasta.gz
Arabidopsis thaliana	TAIR10	TAIR	Analysis of the genome sequence of the flowering plant Arabidopsis thaliana. The Arabidopsis Genome Initiative. Nature volume 408, pages 796–815 (14 December 2000)	https://www.arabidopsis.org/download/index-auto.jsp?dir=%2Fdownload_files%2FGenes%2FTAIR10_genome_release
Cuscuta campestris	v0.1	Parasitic Plant Genome Project (PPGP)		http://ppgp.huck.psu.edu/cuscuta.html
Litomosoides sigmodontis	nLs.2.1.1	WormBase ParaSite		ftp://ftp.ebi.ac.uk/pub/databases/wormbase/parasite/releases/WBPS12/species/litomosoides_sigmodontis/PRJEB3075/litomosoides_sigmodontis.PRJEB3075.WBPS12.genomic.fa.gz
Meriones unguiculatus	MunDraft-v1.0	NCBI Genome		ftp://ftp.ncbi.nlm.nih.gov/genomes/all/GCF/002/204/375/GCF_002204375.1_MunDraft-v1.0

### Sheet: S Tab 3
Supplementary Table 3. Algorithms and parameters used for the assembly evaluation. $K values = 19, 21, 23, 25.
Algorithm	Stage	Version	Command
Oases	Full pipeline	oases/0.2.09	oases velvet_$k -min_trans_lgth $k
Oases	Velvetg	velvet/1.2.10	velveth velvet 19,33,2 -short -fastq all.fq; velvetg velvet_$k -read_trkg yes -min_contig_lgth $k
rnaSPAdes	Full pipeline	2001-10-03	spades.py --rna -s all.fq -o rnaSpades_$k -k $k -t 8 -m 20
rnaSPAdes	Only assembler	2001-10-03	spades.py --rna -s all.fq -o rnaSpades_$k -k $k -t 8 -m 20 --only-assembler
SOAPdenovoTrans	scafSeq files	2018-04-01	SOAPdenovo-Trans-31mer all -L $K -p 8 -K $k -s config.txt -o soap/soap_$k
SOAPdenovoTrans	contig files	2018-04-01	SOAPdenovo-Trans-31mer all -L $K -p 8 -K $k -s config.txt -o soap/soap_$k
Tadpole	Full pipeline	BBMap/37.93	tadpole.sh -Xmx35g in=all.fq out=tadpole/tadpole_$k.fa minextension=0 mincountseed=3 k=$k mincontig=$k threads=8
TransABySS	Full pipeline	2.0.1	transabyss --se all.fq --outdir transabyss_final_$k --name contigs_k$k.fa --stage final --length $k --cleanup 1 --threads 8 -k $k --cov 3
TransABySS	Contigs	2.0.1	transabyss --se all.fq --outdir transabyss_final_$k --name contigs_k$k.fa --stage contigs --length $k --cleanup 1 --threads 8 -k $k --cov 3
Trinity	Inchworm	2000-04-02	Trinity --seqType fq --max_memory 60G --single ../all.fq --output trinity_$k --CPU 8 --min_contig_length $k --full_cleanup --KMER_SIZE $k --min_kmer_cov 3 --no_version_check --no_normalize_reads --no_bowtie --SS_lib_type R

### Sheet: S Tab4
Supplementary Table 4. Number of sequences/counts/CPMs from H. bakeri and M. musculus used for differential expression, classified as Differentially (DE) or non-Differentially Expressed (non-DE) according to 3 strategies
	unassembled reads			de novo contigs				genome-guided clusters
	H. bakeri	M. musculus	ambiguous	H. bakeri	M. musculus	ambiguous	chimeras	H. bakeri	M. musculus
DE sequences	1811	3177	105	1152	1499	5	15	1432	2901
non-DE sequences	505	55884	2657	254	15351	100	89	239	14747
DE raw counts	11508.8	31571.5	672.833	23553	118485	848.333	461.333	64729.3	12504.5
non-DE raw counts	1154.67	2.92302e+06	182727	753.333	2091377	2317.83	834629	9445.67	3016478
DE cpm	3687.14	11257.5	218.859	7687.53	33992.3	315.912	132.901	20527	4064.01
non-DE cpm	356.855	926869	57610.3	241.353	684912	808.924	271909	2906.86	972502
